# Imprinted SARS-CoV-2 humoral immunity induces convergent Omicron RBD evolution

**DOI:** 10.1101/2022.09.15.507787

**Authors:** Yunlong Cao, Fanchong Jian, Jing Wang, Yuanling Yu, Weiliang Song, Ayijiang Yisimayi, Jing Wang, Ran An, Xiaosu Chen, Na Zhang, Yao Wang, Peng Wang, Lijuan Zhao, Haiyan Sun, Lingling Yu, Sijie Yang, Xiao Niu, Tianhe Xiao, Qingqing Gu, Fei Shao, Xiaohua Hao, Yanli Xu, Ronghua Jin, Zhongyang Shen, Youchun Wang, Xiaoliang Sunney Xie

## Abstract

Continuous evolution of Omicron has led to a rapid and simultaneous emergence of numerous variants that display growth advantages over BA. 5. Despite their divergent evolutionary courses, mutations on their receptor-binding domain (RBD) converge on several hotspots. The driving force and destination of such convergent evolution and its impact on humoral immunity remain unclear. Here, we demonstrate that these convergent mutations can cause striking evasion of neutralizing antibody (NAb) drugs and convalescent plasma, including those from BA.5 breakthrough infection, while maintaining sufficient ACE2 binding capability. BQ.1.1.10, BA.4.6.3, XBB, and CH. 1.1 are the most antibody-evasive strain tested, even exceeding SARS-CoV-1 level. To delineate the origin of the convergent evolution, we determined the escape mutation profiles and neutralization activity of monoclonal antibodies (mAbs) isolated from BA.2 and BA.5 breakthrough-infection convalescents. Importantly, due to humoral immune imprinting, BA.2 and especially BA.5 breakthrough infection caused significant reductions in the epitope diversity of NAbs and increased proportion of non-neutralizing mAbs, which in turn concentrated humoral immune pressure and promoted convergent evolution. Moreover, we showed that the convergent RBD mutations could be accurately inferred by integrated deep mutational scanning (DMS) profiles, and the evolution trends of BA.2.75/BA.5 subvariants could be well-simulated through constructed convergent pseudovirus mutants. Together, our results suggest current herd immunity and BA.5 vaccine boosters may not provide good protection against infection. Broad-spectrum SARS-CoV-2 vaccines and NAb drugs development should be highly prioritized, and the constructed mutants could help to examine their effectiveness in advance.
