## Supplementary Table 3 for "Imprinted SARS-CoV-2 humoral immunity induces convergent Omicron RBD evolution"

### Sheet: Mut_parse (8)
	strain	spike mutation
BA.2*	BA.2.10.4	BA.2+W64R+L141del+G142del+V143del+Y144del+L242del+A243del+G446S+F486P+R493Q+S494P+P1143L
	BA.2.12.1	BA.2+L452Q+S704L
	BA.2.13	BA.2+L452M
	BA.2.3.20	BA.2+M153T+N164K+H245N+G257D+K444R+N450D+L452M+N460K+E484R+R493Q
	BA.2.38	BA.2+K417T
	BA.2.38.1	BA.2+S247N+Y248S+K417T+K444N
	BA.2.74	BA.2+R346T+L452M
	BA.2.76	BA.2+Y248N+R346T
	BA.2.77	BA.2+H69del+V70del+E340K+K356T+L452R+R493Q+D936H
	BA.2.79	BA.2+Y248S+N450D
	BA.2.80	BA.2+E340Q+R346T+K356T+Q564E
	BJ.1	BA.2+V83A+Y144del+H146Q+Q183E+V213E+G339H+R346T+L368I+V445P+G446S+V483A+F490V+G798D+S1003I
	BS.1.1	BA.2+Y144del+G257V+R346T+K356T+L452R+N460K+G476S+R493Q+S640F
BA.2.75*	BA.2.75	BA.2+K147E+W152R+F157L+I210V+G257S+G339H+G446S+N460K+R493Q
	BA.2.75.2	BA.2.75+R346T+F486S+D1199N
	BA.2.75.4	BA.2.75+L452R
	BA.2.75.5	BA.2.75+K356T
	BA.2.75.6	BA.2.75+R346T
	BA.2.75.7	BA.2.75+F486S
	BL.1	BA.2.75+R346T+D574V
	BM.1.1	BA.2.75+R346T+F486S
	BM.1.1.1	BA.2.75+R346T+F486S+F490S
	BN.1	BA.2.75+R346T+K356T+F490S
	BN.2.1	BA.2.75+H49Y+K356T+F490S
	BR.1	BA.2.75+K444M+L452R
	BR.2	BA.2.75+R346T+L452R+F486I
	CA.1	BA.2.75+R346T+L452R+F486S+T604I+D1199N
	CA.2	BA.2.75+R346T+F486S+S494P+D1199N
	CH.1	BA.2.75+R346T+K444T+F486S
	CH.1.1	BA.2.75+R346T+K444T+L452R+F486S
	CJ.1	BA.2.75+R346T+F486P+F490S
BA.4/5*	BA.4.6.1	BA.5+W152L+R346T+N658S
	BA.4.6.3	BA.5+Y144del+R346T+K444N+N460K+N658S
	BA.4.7	BA.5+R346S+N658S
	BA.5.1.12	BA.5+V445A
	BA.5.2.7	BA.5+K444M
	BA.5.5.1	BA.5+T76I+N450D
	BA.5.6.2	BA.5+K444T
	BA.5.6.4	BA.5+R346E
	BA.5.9	BA.5+R346I
	BE.4.1.1	BA.5+Y144del+P209L+R346T+K444R
	BF.16	BA.5+K444R
	BF.7	BA.5+R346T
	BQ.1	BA.5+K444T+N460K
	BQ.1.1	BA.5+R346T+K444T+N460K
	BQ.1.18	BA.5+Y144del+R346T+K444T+N460K
	BU.1	BA.5+Y144del+K444M+N460K
Recombinant	XBB	BA.2+V83A+Y144del+H146Q+Q183E+V213E+G339H+R346T+L368I+V445P+G446S+N460K+F486S+F490S+R493Q
	XBB.1	BA.2+V83A+Y144del+H146Q+Q183E+V213E+G252V+G339H+R346T+L368I+V445P+G446S+N460K+F486S+F490S+R493Q
	XBC	BA.2+del24L+P25S+del26P+S27A+Y144del+E156del+F157del+R158G+P209L+L212S+G213V+D215H+A222V+L242del+A243del+S256L+D339G+G446S+F486P+R493Q+N703I
